# HIRA loss transforms FH-deficient cells

**DOI:** 10.1101/2022.06.04.492123

**Authors:** Lorea Valcarcel-Jimenez, Connor Rogerson, Cissy Yong, Christina Schmidt, Ming Yang, Victoria Harle, Victoria Offord, Kim Wong, Ariane Mora, Alyson Speed, Veronica Caraffini, Maxine Gia Binh Tran, Eamonn R. Maher, Grant D. Stewart, Sakari Vanharanta, David J. Adams, Christian Frezza

## Abstract

Fumarate Hydratase (FH) is a mitochondrial enzyme that catalyses the reversible hydration of fumarate to malate in the TCA cycle. Germline mutations of *FH* lead to HLRCC, a cancer syndrome characterised by a highly aggressive form of renal cancer(*1*). Although HLRCC tumours metastasise rapidly, FH-deficient mice develop premalignant cysts in the kidneys, rather than carcinomas (*2*). How *Fh1*-deficient cells overcome these tumour suppressive events during transformation is unknown. Here, we perform a genome-wide CRISPR/Cas9 screen to identify genes that, when ablated, enhance the proliferation of *Fh1*-deficient cells. We found that the depletion of HIRA enhances proliferation and invasion of *Fh1*-deficient cells *in vitro* and *in vivo*. Mechanistically, *Hira* loss enables the activation of MYC and its target genes, increasing nucleotide metabolism specifically in *Fh1*-deficient cells, independent of its histone chaperone activity. These results are instrumental for understanding mechanisms of tumorigenesis in HLRCC and the development of targeted treatments for patients.
