## Supplementary Table 1 for "HIRA loss transforms FH-deficient cells"

### Sheet: Supplementary Table 1. Primers
Gene	Species	TaqMan ID
Myc	Mouse	Mm01192721_m1
Kpna2	Mouse	Mm00834020_gH
Ppm1d	Mouse	Mm00450393_m1
p21	Mouse	Mm04205640_g1
Fh1	Mouse	Mm01321349_m1
p16	Mouse	Mm00494449_m1
Hira	Mouse	Mm00468902_m1
FH	Human	Hs00264683_m1
HIRA	Human	Hs00231498_m1
RPLP0	Human	Hs00420895_gH
